# Post-transcriptional control of homeostatic B-cell signalling by HuR is required for innate B cell maintenance and function

**DOI:** 10.1101/2024.09.17.611791

**Authors:** Dunja Capitan-Sobrino, Mailys Mouysset, Orlane Maloudi, Yann Aubert, Ines C. Osma-Garcia, Maia Nestor-Martin, Trang-My M. Nguyen, Greta Dunga, Manuel D. Diaz-Muñoz

## Abstract

Innate B-1 cells constitute a self-maintained layer of defence for early detection of bacteria, clearance of apoptotic cell debris and removal of autoantigens driving autoimmunity. B-1 cells are originated from foetal tissues but, as opposed to B-2 cells, the molecular mechanisms behind their development and homeostatic maintenance remain largely unknown. Here we demonstrate that post-transcriptional regulation by the RNA binding protein HuR is essential for the homeostatic self-replenishment of innate B-1 cells, the expansion of B-1 cell clones targeting self-antigens and the production of natural autoantibodies. HuR KO B-1 cells fail to express the high levels of surface BCR, TACI and BAFFR required for tonic signalling and cell survival. Mechanistically, HuR binds to the 3’UTRs of mRNAs encoding these surface receptors and of pro-survival molecules, like BCL-2 and MCL-1, promoting their translation into protein. In summary, we reveal the need of post-transcriptional regulation in BCR expression, tonic signalling and homeostatic maintenance of functional B-1 cells.
