## Supplementary Table 3 for "Post-transcriptional control of homeostatic B-cell signalling by HuR is required for innate B cell maintenance and function"

### Sheet: DE genes in HuR KO B1a
Pathway enrichment analysis with EnrichR - Xie Z, Bailey A, Kuleshov MV, Clarke DJB., Evangelista JE, Jenkins SL, Lachmann A, Wojciechowicz ML, Kropiwnicki E, Jagodnik KM, Jeon M, & Ma’ayan A. Gene set knowledge discovery with Enrichr. Current Protocols, 1, e90. 2021. doi: 10.1002/cpz1.90
Dataset - Differentially expressed genes (DESeq2, FDR<0.05) in HuR KO B1a cells compared to control B1a cells
Genesets: Reactome 2022, defult parameters
Term	Genes/geneset size	P-value	Adjusted P-value	Old P-value	Old Adjusted P-value	Odds Ratio	Combined Score	Genes
Immune System R-HSA-168256	224/1394	2.20693e-17	3.21991e-14	0	0	2.01221	77.173	IFITM3;EIF4A2;APP;WIPF3;UBE2L6;IL27RA;C4B;LGALS3;HERC4;AKT2;ANPEP;RPS6KA2;FTH1;AKT3;RPS6KA1;C3AR1;AKT1;IL12A;AP1S3;SKP2;HERC6;ARSA;ATP6V1G2;RSAD2;PRKCE;IL1R2;MCEMP1;SCAMP1;SIGIRR;CHIT1;SLPI;TRIM14;ALPK1;CD101;CFH;PRKDC;TXK;MAPKAP1;FPR1;GNS;PLAC8;CD79A;DSN1;SLAMF7;SLAMF6;PLCG1;HMOX2;PAG1;ARSB;VAT1;YES1;JUP;FN1;BST1;TNFSF4;TREML2;CYSTM1;DZIP3;GSDME;DET1;PIGR;ITK;TNFRSF13B;SH3KBP1;TNFRSF13C;SH3RF1;N…
Hemostasis R-HSA-109582	80/392	8.30647e-12	4.68758e-09	0	0	2.59079	66.1014	DGKG;ITGB1;APP;DGKE;ECM1;SERPINE2;PROS1;ITGB3;ITGB2;ATP2A3;ATP2A1;F11R;PIK3CG;DOCK10;THBD;SIN3A;AKT1;CD36;JAK2;PRKCG;ABCC4;PTGIR;SERPINB2;FCER1G;VWF;ITGA3;PRKCE;ANXA5;PLAUR;PLA2G4A;ATP1B1;SERPINB8;TUBA4A;F5;VAV2;KIF9;DOK2;F9;SLC7A7;JAML;LCK;SELENOP;LCP2;PRTN3;ITGA5;RAPGEF3;RAPGEF4;CD63;HDAC1;SDC3;ABHD6;SLC3A2;KLC1;TFPI;THBS1;AKAP1;KIF3A;GNG4;GPC1;KCNMB3;PLCG1;CARMIL1;YES1;TGFB3;F12;PDE2A;FN1;GNG1…
Signaling By GPCR R-HSA-372790	70/323	9.63861e-12	4.68758e-09	0	0	2.78844	70.7293	DGKG;ITGB1;APP;DGKE;RASGRF2;ADM;PIK3CG;CYSLTR1;GRM6;AKT2;RPS6KA2;MCF2L;AKT3;RPS6KA1;C3AR1;CCR9;FFAR4;AKT1;CCR7;CCR6;FFAR1;PRKCG;PTGIR;ANXA1;GPR35;PRKCE;PLEKHG5;PDE4D;PLA2G4A;RHOC;WNT16;VAV2;TIAM2;PLCB4;ARHGEF4;ITGA5;ARHGEF5;PTGER4;CAMK2B;RGS18;CALCRL;RGS14;C5AR1;FPR1;ABHD6;CXCR6;KALRN;ABR;GRK3;GNG4;GPR150;NLRP3;S1PR3;S1PR2;DRD3;CD55;WNT10B;WNT10A;P2RY10;XCR1;GPR55;PDE2A;GNG12;GNG13;XK;LPAR5;GNB1;…
Innate Immune System R-HSA-168249	124/736	2.36566e-11	8.62876e-09	0	0	2.06589	50.547	GHDC;APP;PROS1;WIPF3;UBE2L6;C4B;PYCARD;LGALS3;ANPEP;FTH1;RPS6KA2;RPS6KA1;C3AR1;OSTF1;ZBP1;ARSA;ATP6V1G2;PRKCE;CD180;MCEMP1;SCAMP1;TICAM1;SIGIRR;CHIT1;DOK3;TYROBP;RAB31;SLPI;RAB37;PRTN3;ALPK1;PSMD14;CFH;PRKDC;TXK;C5AR1;FPR1;GNS;NCKIPSD;PLAC8;DSN1;IRAK2;ALDH3B1;UBC;CD300LB;NLRP3;PLCG1;ARSB;HMOX2;TXNDC5;VAT1;YES1;JUP;LY86;GGH;IGF2R;NFKB2;BST1;SELL;CYSTM1;MAN2B1;GSDME;PIGR;ITK;B4GALT1;CRISP3;ITGB2;TC…
GPCR Downstream Signaling R-HSA-388396	64/295	7.12814e-11	2.07999e-08	0	0	2.78569	65.0859	DGKG;ITGB1;APP;DGKE;RASGRF2;ADM;PIK3CG;CYSLTR1;GRM6;AKT2;RPS6KA2;MCF2L;AKT3;RPS6KA1;C3AR1;CCR9;FFAR4;AKT1;CCR7;CCR6;FFAR1;PRKCG;PTGIR;ANXA1;PRKCE;PLEKHG5;PDE4D;PLA2G4A;RHOC;VAV2;TIAM2;PLCB4;ARHGEF4;ITGA5;ARHGEF5;PTGER4;CAMK2B;RGS18;CALCRL;RGS14;C5AR1;FPR1;ABHD6;CXCR6;KALRN;ABR;GRK3;GNG4;GPR150;NLRP3;S1PR3;S1PR2;DRD3;P2RY10;XCR1;GPR55;PDE2A;GNG12;GNG13;LPAR5;GNB1;GNB4;RGS10;GNB3
Neutrophil Degranulation R-HSA-6798695	69/342	3.84868e-10	9.3587e-08	0	0	2.54256	55.1179	PIGR;GHDC;B4GALT1;CRISP3;ITGB2;TCIRG1;PYCARD;LGALS3;GM2A;ANPEP;FTH1;NAPRT;C3AR1;CTSH;CD36;OSTF1;CEP290;SNAP29;CTSD;ARSA;MANBA;DBNL;FCER1G;PLAUR;MCEMP1;SCAMP1;CHIT1;RAB31;DOK3;TYROBP;SLPI;RAB37;NPC2;TMBIM1;PRTN3;LILRA6;CD63;GRN;PSMD14;FGL2;C5AR1;FPR1;GNS;PLAC8;DSN1;ALOX5;ALDH3B1;HMOX2;ARSB;CD55;LAIR1;TXNDC5;VAT1;JUP;GCA;GGH;TUBB4B;SVIP;IGF2R;GALNS;BST1;TSPAN14;PIKFYVE;LRG1;SELL;GLB1;QPCT;CYSTM1;MA…
Signal Transduction R-HSA-162582	230/1691	4.96805e-10	1.03548e-07	0	0	1.63007	34.9208	APP;HDAC10;WIPF3;CCP110;WDR83;F11R;AKT2;RPS6KA2;AKT3;RPS6KA1;C3AR1;AKT1;PIP4K2B;PRKCG;ATP6V1G2;PRKCE;STARD8;KNL1;PRKAB1;RUNX3;TIAM2;IFT88;DAAM1;TRIB1;EPHA2;BEX3;TPH1;SH2D2A;MAPKAP1;FPR1;KALRN;ABR;DSN1;RDH11;PLCG1;HMOX2;PAG1;SCAI;ABCA1;NGFR;WNT10B;WNT10A;YES1;PHC1;XCR1;SRMS;JUP;PDE2A;FN1;BRAF;GNG12;GNG13;CCDC88A;LPAR5;ID3;RGL3;RET;ACVRL1;NRP2;SH3KBP1;PRKAG1;CLTB;PRKAG2;ADM;ARHGAP6;SH3RF1;CCR9;FFAR…
GPCR Ligand Binding R-HSA-500792	37/150	2.15061e-08	3.92217e-06	0	0	3.26189	57.5884	PTGER4;APP;CALCRL;C5AR1;FPR1;ADM;CXCR6;CYSLTR1;GRM6;GNG4;C3AR1;CCR9;FFAR4;NLRP3;CCR7;S1PR3;CCR6;FFAR1;S1PR2;DRD3;CD55;WNT10B;WNT10A;P2RY10;PTGIR;ANXA1;XCR1;GPR35;GPR55;GNG12;WNT16;GNG13;XK;LPAR5;GNB1;GNB4;GNB3
Arachidonic Acid Metabolism R-HSA-2142753	13/29	5.69916e-07	9.23898e-05	0	0	8.02543	115.388	PON3;ABCC1;PTGIS;GPX4;PON2;EPHX2;ALOX15;PLA2G4A;PTGR2;PTGS1;ALOX5;ALOX5AP;TBXAS1
Signaling By Interleukins R-HSA-449147	59/345	2.6568e-06	0.000378039	0	0	2.06092	26.4589	ITGB1;APP;ITGB2;IL5RA;IL27RA;RPS6KA2;NKIRAS2;RPS6KA1;AKT1;IL12A;CD36;JAK2;IL13RA1;DUSP4;IL10;ANXA1;SERPINB2;IL1R2;IL18;LIFR;IRAK3;DUSP6;IL17RB;SIGIRR;HCK;LCK;IL3RA;PELI1;FSCN1;PRTN3;ALPK1;SQSTM1;IL9R;CSF1R;CEBPD;PSMD14;ALOX15;FPR1;NLRC5;NOD2;SOCS3;MAPK9;IRAK2;ALOX5;UBC;STAT4;IL12RB1;YES1;IL10RB;FN1;PTPN13;PTPN14;NFKB2;IL2RB;PDCD4;CCM2;IL7R;IL18R1;CRLF2
Genesets: GO Biological Process 2023, defult parameters
Term	Genes/geneset size	P-value	Adjusted P-value	Old P-value	Old Adjusted P-value	Odds Ratio	Combined Score	Genes
Regulation Of Type II Interferon Production (GO:0032649)	20/57	7.96215e-08	0.000283244	0	0	5.35471	87.528	CD274;PRNP;RIPK3;PDE4D;TXK;CRTAM;IL18;LAPTM5;PTPN22;PYCARD;DDIT3;TNFSF4;TLR9;CCR7;IL12A;TLR7;SLAMF6;JAK2;IL12RB1;IL18R1
Positive Regulation Of Intracellular Signal Transduction (GO:1902533)	64/357	1.81988e-07	0.000283244	0	0	2.18792	33.955	RET;SEMA5A;BCAR3;ITGB1;APP;ECM1;BMPR2;RNF13;RTKN2;LITAF;PIK3CG;PYCARD;FFAR4;CCR7;PIM2;JAK2;TRIM62;VWF;ARRDC3;IL18;SHISA5;TICAM1;RHOC;WNT16;JMJD8;TIRAP;GPRC5B;PTP4A3;DOK2;DOK3;LCK;DDIT3;TRAF5;KIT;PELI1;TLR9;TLR7;ROR2;ALPK1;TMEM106A;NOD2;CXXC5;WDR24;THBS1;TSPAN6;NLRP3;TCF7L2;WDR59;F10;RBPMS;TGFB3;PLK2;NEK6;FN1;LAPTM5;BMP6;SELP;DAB2;NEDD4;PDCD4;SPRY2;TMEM9B;GSDME;FGFR1
Plasma Membrane Bounded Cell Projection Assembly (GO:0120031)	44/211	2.16217e-07	0.000283244	0	0	2.62723	40.32	ITGB1;ARL6;AVIL;PTPRO;SNX10;CDC14B;NUDCD3;KIF3A;INPP5K;BBS7;SRGAP3;S1PR2;PCNT;IFT57;CEP290;SNAP29;CARMIL1;MKKS;IFT140;MBD1;RAB3IP;WDR19;SCLT1;RFX3;KIF24;IFT122;IFT80;CPLANE1;CCDC88A;IFT88;EHD3;EHD4;TMEM17;IFT43;RILPL1;KIT;FSCN1;ARHGEF4;IFT27;CEP162;FXYD5;TNIK;ALPK1;CEP89
Receptor Internalization (GO:0031623)	15/37	3.82591e-07	0.000375896	0	0	6.74021	99.5954	ITGB1;FCER1G;CALCRL;LRP1;ITGB2;ADM;LMBRD1;GRK3;RAB31;GRK4;NEDD4;CD9;CD36;DRD3;PICALM
Receptor-Mediated Endocytosis (GO:0006898)	24/94	3.25205e-06	0.002214	0	0	3.39778	42.9351	ITGB1;CALCRL;FCER1G;LRP1;ITGB2;CLTB;LDLRAD3;ADM;HSPG2;IGF2R;GRK3;DAB2;LMBRD1;PIKFYVE;RAB31;FCHSD2;CTTN;GRK4;NEDD4;FCHO2;CD9;CD36;PDLIM7;PICALM
Regulation Of Smooth Muscle Cell Proliferation (GO:0048660)	13/33	3.38015e-06	0.002214	0	0	6.4188	80.8614	TCF7L2;PTGIR;BMPR2;HDAC1;PRKDC;IL18;THBS1;AKT1;IL12A;ANG;TRIB1;PPARGC1A;HES5
Cilium Organization (GO:0044782)	35/172	6.47477e-06	0.00283842	0	0	2.53827	30.3262	CFAP61;ARL6;AVIL;CCP110;SNX10;CDC14B;NUDCD3;KIF3A;BBS7;PCNT;IFT57;CEP290;SNAP29;MKKS;IFT140;MBD1;RAB3IP;WDR19;SCLT1;RFX3;KIF24;IFT122;IFT80;CPLANE1;IFT88;EHD3;EHD4;TMEM17;IFT43;RILPL1;IFT27;CEP162;MNS1;ALPK1;CEP89
Negative Regulation Of Multicellular Organismal Process (GO:0051241)	31/144	6.49923e-06	0.00283842	0	0	2.72307	32.5239	RB1;PTGER4;GRN;SPI1;BMPR2;HDAC1;PTPRO;WWC2;TACSTD2;ADM;ARID4B;ROBO1;DUSP10;CHSY1;SIN3A;FFAR4;EMILIN1;RAB11FIP5;IL10;WNT10B;NR1H2;ARRDC3;TET1;MCC;EFNA1;TWSG1;DDIT3;SPRY2;ALPK2;SINHCAF;IL18R1
Enzyme-Linked Receptor Protein Signaling Pathway (GO:0007167)	19/67	6.50019e-06	0.00283842	0	0	3.91627	46.7747	RET;CSF1R;SRMS;YES1;BMPR2;LRP1;NPR2;LIFR;HCK;ZAP70;DOK2;DOK3;LCK;LCP2;ROR2;JAK2;MET;EPHA2;FGFR1
Protein Phosphorylation (GO:0006468)	64/397	7.68279e-06	0.00289963	0	0	1.92039	22.6155	ACVRL1;APP;DYRK4;BMPR2;LRRK2;PRKAG1;PRKAG2;EEF2K;AKT2;AKT3;RPS6KA1;PIM1;AKT1;NEK2;PIM2;ERC1;JAK2;EPHB4;PRKCG;CDKL3;CDKL5;RIPK3;DAPK1;PRKCE;IRAK3;PASK;PRKAB1;RUNX3;ERN1;HCK;ZAP70;LCK;PEAK1;KIT;TLR9;SIK1;TLR7;TNIK;TRIB1;CAMK2B;CSF1R;PRKDC;PKN3;TXK;STK3;MAPK9;GRK3;GRK4;STK38;MAP3K20;MAPK6;MARK2;SRPK3;SRMS;DMPK;PLK2;GLYCTK;NEK6;NEK7;BRAF;CDC7;CDK6;CDK14;FGFR1
Genesets: MGI Mammalian Phenotype 2023, defult parameters
Term	Genes/geneset size	P-value	Adjusted P-value	Old P-value	Old Adjusted P-value	Odds Ratio	Combined Score	Genes
no abnormal phenotype detected MP:0002169	165/1040	1.74299e-12	6.39679e-09	0	0	1.94183	52.5758	RB1;SEMA5A;APP;SPI1;TES;NAB1;PROS1;PRF1;JADE3;PRDM1;BACH1;SPIC;UBASH3B;PIM1;AKT1;SLC25A40;SCN1B;SOX5;PRKCG;SHISA5;ZBTB32;RFX3;ATP1B1;SCAMP1;PRKAB1;ERN1;MINPP1;POLG2;FRMD8;PKP4;WDFY3;ALDH7A1;EPHA2;ABCG2;GCM2;CUL9;NOTCH2;CSF1R;AARS2;PLD1;KALRN;GPR82;RASGRP3;STK3;CD79A;ABR;ADAMTS14;SGPL1;EPB41L1;GRK4;CYP11A1;PSAP;ZKSCAN3;NLRP3;TRPM5;ZBTB7B;BCL2L14;RAB11FIP5;NGFR;PRNP;YES1;XCR1;SRMS;JUP;DMPK;PMM1;TGF…
increased susceptibility to bacterial infection MP:0002412	40/130	3.7838e-12	6.94328e-09	0	0	4.44176	116.82	C1QA;CD274;GRN;TPSB2;PON2;CD5L;C5AR1;ITGB2;PRF1;FPR1;CAPG;AHR;PLA2G7;LYST;PIK3CG;IL27RA;PLAC8;LGALS3;PDLIM2;CUX1;STK38;STAT4;CD36;IL10;CR2;VWF;PRKCE;NR1H2;IL18;TRPV2;PLAUR;TICAM1;SELE;AICDA;TIRAP;SELP;SLPI;RASA4;LTA;FAS
increased sensitivity to induced morbidity/mortality MP:0009763	35/119	3.3234e-10	4.06562e-07	0	0	4.1531	90.6409	RB1;RYR1;PON3;PROS1;C5AR1;PRF1;PIK3CG;C4B;LGALS3;THBD;ADAM28;STK38;C3AR1;ENPP1;CD36;PPARGC1A;HMOX2;CPA3;IL10;ABCC4;CR2;MGMT;NR1H2;FAH;TIRAP;NFKB2;MLXIPL;F9;SLPI;KIT;LTA;FAS;DSG2;ITGB1BP2;MYZAP
increased susceptibility to parasitic infection MP:0005027	20/51	8.78181e-09	8.05731e-06	0	0	6.39342	118.602	DUSP4;IL10;TPSB2;FCER1G;ZBTB46;TXK;PRF1;IL18;IL5RA;LYST;IL17RB;IL27RA;NFKB2;LGALS3;KIT;NFATC2IP;LTA;FAS;IL12A;ITGB7
decreased body weight MP:0001262	134/907	2.50608e-08	1.83946e-05	0	0	1.76095	30.8201	APP;AHR;LIPA;ELK4;AKT2;AKT1;ENPP1;PIP4K2B;PKNOX1;SKP2;SLC12A7;ATP6V1G2;IGFBP4;SLC34A1;ARRDC3;THOC1;KRT8;LIFR;LMO7;ACSL3;EML1;HSPG2;PRKAB1;RUNX3;RUNX2;CAMKMT;INPP4A;POR;TWSG1;GPD2;COL4A5;TRIB1;GNE;CUL9;NOTCH2;CSF1R;PLGRKT;NPR2;RHOBTB3;KLC1;GPR82;KALRN;ACACB;LTBP1;RASGRP3;DGUOK;SGPL1;BAG3;PSAP;NLRP3;PPARGC1A;ARSB;MARK2;ABCA1;SLC14A1;SURF1;NEK7;TRPV2;IFT122;PRG4;BRAF;ESR1;BMP6;NFKB2;CCDC88A;CDK6;MAF…
decreased inflammatory response MP:0001876	20/55	3.9818e-08	2.43553e-05	0	0	5.66138	96.4639	PRKCG;ABCC1;CERS6;FCER1G;RIPK3;CEBPD;MLKL;ITGB2;NEK7;PIK3CG;IL17RB;PTGS1;PYCARD;ALOX5;KIT;ALOX5AP;TBXAS1;TLR9;PLIN2;CCR6
abnormal spleen red pulp morphology MP:0002356	14/29	6.49033e-08	3.40279e-05	0	0	9.225	152.677	ABCC4;STEAP3;TPI1;CDKN2A;ALOX15;ITGB2;AHR;TCIRG1;CDK6;NLRP3;CCR7;MAN2B1;JAK2;TRIB1
impaired neutrophil recruitment MP:0008719	15/34	9.91157e-08	4.54693e-05	0	0	7.80587	125.885	B4GALT1;PDE4D;C5AR1;ITGB2;TICAM1;SELE;PIK3CG;SELP;LGALS3;SELL;ALOX5;ALOX5AP;KIT;C3AR1;FLOT1
abnormal brain morphology MP:0002152	36/153	1.20485e-07	4.91312e-05	0	0	3.06263	48.7931	RB1;ITGB1;APP;GRN;PGAP1;GAL3ST1;GBA;TULP3;CASP9;GM2A;GPC1;AKT1;TK2;CD36;ADGB;EDARADD;CCDC134;WNT10B;PRNP;PTGIS;MYO10;ISLR2;LIFR;NAV1;EML1;HSPG2;SPTB;PIKFYVE;DLG3;GLB1;GNB1;ID3;TPP1;ASPA;CRLF2;FGFR1
abnormal T cell differentiation MP:0002145	25/86	1.40212e-07	5.14579e-05	0	0	4.06619	64.165	SPI1;PRKDC;PHF20;SATB1;ITGB2;IL5RA;CD3G;PTPN22;HNRNPLL;PIK3CG;CD79A;LYL1;TESPA1;CUX1;CCR9;ZBTB7B;NFKB2;ZAP70;CDK6;LCK;KIT;ID3;FAS;LCP2;IL7R

### Sheet: HuR DE targets in KO B1a
Pathway enrichment analysis with EnrichR - Xie Z, Bailey A, Kuleshov MV, Clarke DJB., Evangelista JE, Jenkins SL, Lachmann A, Wojciechowicz ML, Kropiwnicki E, Jagodnik KM, Jeon M, & Ma’ayan A. Gene set knowledge discovery with Enrichr. Current Protocols, 1, e90. 2021. doi: 10.1002/cpz1.90
Dataset - Differentially expressed genes (DESeq2, FDR<0.05) in HuR KO B1a cells compared to control B1a cells targeted by HuR (FDR<0.05 and iCLIP score>5)
Genesets: Reactome 2022, defult parameters
Term	Genes/geneset size	P-value	Adjusted P-value	Old P-value	Old Adjusted P-value	Odds Ratio	Combined Score	Genes
Immune System R-HSA-168256	103/1394	2.80123e-13	3.02253e-10	0	0	2.42009	69.9491	EIF4A2;APP;PROS1;IL5RA;IL27RA;HERC4;FTH1;AKT3;RPS6KA1;C3AR1;TNFRSF8;IL12A;AP1S3;OSTF1;HERC6;PDIA3;PRKCE;CD180;LMO7;LIFR;SCAMP1;KLHL42;RAB31;DOK3;TRIM14;CD274;CSF1R;CFH;PSMD14;PRKDC;MAPKAP1;ALOX15;C5AR1;KLC1;GNS;RASGRP3;PLAC8;CD79A;KIF3A;IRAK2;SLAMF6;HMOX2;PAG1;ARSB;TXNDC5;JUP;FN1;LY86;IGF2R;SELL;MAN2B1;DZIP3;ITGB1;B4GALT1;SH3KBP1;ITGB2;PTPN22;TNFRSF13C;SH3RF1;CASP9;GM2A;CTSH;ITGB7;CCR6;CD36;JAK2;…
Disease R-HSA-1643685	83/1296	6.36697e-08	2.39144e-05	0	0	2.01097	33.3209	RB1;SEMA5A;ITGB1;APP;B4GALT1;SH3KBP1;GCC2;ARID4B;CASP9;DUSP10;MPRIP;SIN3A;AKT3;C3AR1;TRIM24;AP1S3;CD36;JAK2;TPM4;ALG2;IL18;LMO7;VPS37B;TIRAP;VAV2;PARP8;DHDDS;CYP27A1;TPST1;HCK;LMBRD1;SLC7A7;SLC9A9;TLR7;ST6GALNAC3;GNE;NOTCH2;HDAC4;PTGER4;PRIM2;CALCRL;PSMD14;UNC93B1;HDAC1;MAPKAP1;SDC3;SEL1L;FURIN;SLC3A2;NOD2;KLC1;HDAC8;GNS;THBS1;ACACA;CD79A;FUT8;RDH12;CUX1;CHSY1;MAN2A1;IRAK2;ARSB;ABCA1;MYO10;TXNRD1…
Signal Transduction R-HSA-162582	101/1691	6.64906e-08	2.39144e-05	0	0	1.88468	31.1466	APP;DGKE;NAB1;IL5RA;CCP110;DOCK10;AKT3;RPS6KA1;C3AR1;PRKCG;TPM4;PRKCE;TMOD3;RUNX3;DHDDS;IFT88;CLIP1;COL4A5;ABCG1;NOTCH2;CD274;CALCRL;PSMD14;MAPKAP1;SEL1L;C5AR1;ABHD6;KLC1;KALRN;LTBP1;RASGRP3;ABR;KIF3A;STK38;SRGAP2;SKIL;HMOX2;PAG1;SCAI;ABCA1;JUP;FN1;IFT122;BRAF;GNG12;UBXN11;GNB1;RGL3;PICALM;FGFR1;ITGB1;NRP2;BMPR2;B4GALT1;SH3KBP1;LRRK2;RASGRF2;PRKAG1;ATP2A3;PRKAG2;ARHGAP6;PIK3CG;SH3RF1;CASP9;LYL1;D…
Innate Immune System R-HSA-168249	55/736	1.0984e-07	2.96295e-05	0	0	2.33363	37.3946	APP;B4GALT1;PROS1;ITGB2;CASP9;GM2A;FTH1;RPS6KA1;C3AR1;CTSH;CCR6;CD36;OSTF1;SNAP29;CR2;MANBA;DBNL;PRKCE;CD180;IRAK3;SCAMP1;TIRAP;VAV2;HCK;RAB31;DOK3;PELI1;TLR7;LILRA6;CFH;PSMD14;PRKDC;UNC93B1;C5AR1;NLRC5;NOD2;GNS;PLAC8;MAPK9;IRAK2;HMOX2;ARSB;CD55;TXNDC5;JUP;MYO10;LY86;IGF2R;GALNS;TSPAN14;PIKFYVE;SELL;GLB1;POLR3H;MAN2B1
Hemostasis R-HSA-109582	36/392	1.53452e-07	3.31149e-05	0	0	2.8846	45.2591	ITGB1;APP;DGKE;HDAC1;PROS1;ITGB2;SDC3;ATP2A3;ABHD6;SLC3A2;KLC1;TFPI;THBS1;PIK3CG;DOCK10;SIN3A;KIF3A;CD36;JAK2;PRKCG;CARMIL1;ABCC4;PRKCE;FN1;GNG12;F5;VAV2;KIF9;PIKFYVE;SLC7A7;SELL;SELENOP;GNB1;CD9;MAFK;RAPGEF4
Diseases Of Metabolism R-HSA-5668914	20/153	4.23999e-07	7.62491e-05	0	0	4.23322	62.1162	SEMA5A;NOTCH2;B4GALT1;SDC3;GFPT1;ALG2;GNS;THBS1;ACACA;DHDDS;CYP27A1;GALNS;RPIA;LMBRD1;TCN2;CHSY1;GLB1;TBXAS1;ARSB;GNE
Signaling By GPCR R-HSA-372790	30/323	1.32151e-06	0.000199817	0	0	2.90264	39.2923	ITGB1;PTGER4;APP;DGKE;CALCRL;RGS14;RASGRF2;C5AR1;ABHD6;KALRN;PIK3CG;ABR;MCF2L;AKT3;RPS6KA1;C3AR1;CCR7;CCR6;CD55;PRKCG;P2RY10;ANXA1;PRKCE;PDE4D;GPR55;GNG12;VAV2;PLCB4;XK;GNB1
Neutrophil Degranulation R-HSA-6798695	31/342	1.4815e-06	0.000199817	0	0	2.82748	37.9517	LILRA6;B4GALT1;PSMD14;ITGB2;C5AR1;GNS;PLAC8;GM2A;FTH1;C3AR1;CTSH;CD36;OSTF1;SNAP29;HMOX2;ARSB;CD55;TXNDC5;MANBA;DBNL;JUP;SCAMP1;IGF2R;GALNS;TSPAN14;PIKFYVE;RAB31;DOK3;SELL;GLB1;MAN2B1
GPCR Downstream Signaling R-HSA-388396	28/295	1.94451e-06	0.000233125	0	0	2.96771	39.0268	ITGB1;PTGER4;APP;DGKE;CALCRL;RGS14;RASGRF2;C5AR1;ABHD6;KALRN;PIK3CG;ABR;MCF2L;AKT3;RPS6KA1;C3AR1;CCR7;CCR6;PRKCG;P2RY10;ANXA1;PRKCE;PDE4D;GPR55;GNG12;VAV2;PLCB4;GNB1
Metabolism R-HSA-1430728	83/1477	1.2217e-05	0.00131821	0	0	1.73062	19.578	B4GALT1;GDA;ADK;PRKAG2;PIK3CG;GM2A;AUH;SIN3A;KYNU;ENPP1;TK2;CD36;ACAD10;HS3ST3B1;MANBA;ABCC1;CHST7;CERS6;GPX4;ELOVL5;ACSL3;PTGR2;PARP8;CYP27A1;INPP4A;MINPP1;TPST1;LMBRD1;PLCB4;SLC25A19;GPD2;EHHADH;MED20;B4GALT6;RAPGEF4;ABCG2;PON3;DTYMK;PFKFB3;PSMD14;MGST3;HAAO;PON2;SDC3;ALOX15;DLST;MGST2;SLC3A2;NT5C2;SAMHD1;GNS;ACACA;HELZ2;DGUOK;SGPL1;CHSY1;FAM120B;INPP5K;CEPT1;PPARGC1A;HMOX2;ARSB;ABCA1;OSBPL9;PL…
Genesets: GO Biological Process 2023, defult parameters
Term	Genes/geneset size	P-value	Adjusted P-value	Old P-value	Old Adjusted P-value	Odds Ratio	Combined Score	Genes
Phosphorylation (GO:0016310)	34/360	1.75925e-07	0.000491359	0	0	2.97042	46.1996	APP;DGKE;BMPR2;PRKDC;MAPKAP1;LRRK2;PRKAG1;PRKAG2;PIK3CG;STK3;MAPK9;FGGY;GRK4;AKT3;STK38;RPS6KA1;PIM1;JAK2;MAPK6;MARK2;PRKCG;DAPK1;PRKCE;NEK7;BRAF;IRAK3;RUNX3;ERN1;HCK;CDK6;PEAK1;SIK1;CDK14;FGFR1
Receptor Internalization (GO:0031623)	10/37	3.92032e-07	0.000547473	0	0	10.3236	152.292	ITGB1;LMBRD1;RAB31;CALCRL;GRK4;NEDD4;ITGB2;CD9;CD36;PICALM
Protein Modification Process (GO:0036211)	45/581	6.17534e-07	0.000574924	0	0	2.40564	34.3947	APP;PGAP1;BMPR2;PRKDC;LRRK2;PRKAG1;PPM1H;PRKAG2;PTPN22;JADE3;THBS1;CDC14B;STK3;MAPK9;MAN2A1;GRK4;AKT3;STK38;RPS6KA1;PIM1;ST3GAL5;JAK2;MAPK6;MARK2;PRKCG;MANBA;ANXA1;DAPK1;PRKCE;NEK7;FN1;BRAF;IRAK3;PPP2R3A;SSH2;RUNX3;ERN1;HCK;CDK6;GGCX;PEAK1;SIK1;MAN2B1;CDK14;FGFR1
Positive Regulation Of MAPK Cascade (GO:0043410)	20/162	1.06766e-06	0.000745495	0	0	3.96288	54.4897	NOTCH2;BCAR3;APP;CSF1R;LRRK2;GPR55;ALOX15;C5AR1;LAPTM5;BRAF;PTPN22;NOD2;THBS1;PIK3CG;TIRAP;DOK3;CCR7;CD36;ROR2;FGFR1
Protein Phosphorylation (GO:0006468)	34/397	1.68252e-06	0.000939858	0	0	2.66196	35.3914	CSF1R;APP;DYRK4;BMPR2;PRKDC;LRRK2;PRKAG1;PRKAG2;STK3;MAPK9;EEF2K;GRK4;AKT3;STK38;RPS6KA1;PIM1;JAK2;MAPK6;MARK2;PRKCG;DAPK1;PRKCE;NEK7;BRAF;IRAK3;RUNX3;ERN1;HCK;CDK6;PEAK1;SIK1;TLR7;CDK14;FGFR1
Receptor-Mediated Endocytosis (GO:0006898)	14/94	4.89506e-06	0.00207272	0	0	4.89416	59.8423	ITGB1;CALCRL;ITGB2;IGF2R;LMBRD1;PIKFYVE;RAB31;FCHSD2;GRK4;NEDD4;FCHO2;CD9;CD36;PICALM
Positive Regulation Of Cell-Substrate Adhesion (GO:0010811)	10/48	5.19479e-06	0.00207272	0	0	7.33059	89.1975	CARMIL1;CDK6;JUP;PLEKHA2;ALOX15;FN1;CCR7;CD36;JAK2;SKAP1
Positive Regulation Of Supramolecular Fiber Organization (GO:1902905)	12/71	6.08641e-06	0.00212492	0	0	5.67686	68.176	RB1;SEMA5A;APP;HCK;CARMIL1;CLIP1;FCHSD2;PRKCE;CDC42EP4;ALOX15;CCR7;MET
Positive Regulation Of ERK1 And ERK2 Cascade (GO:0070374)	13/85	7.88869e-06	0.00244812	0	0	5.04381	59.2651	NOTCH2;APP;CSF1R;ALOX15;C5AR1;GPR55;BRAF;PTPN22;NOD2;TIRAP;CCR7;ROR2;CD36
Inflammatory Response (GO:0006954)	16/128	1.0735e-05	0.00295599	0	0	4.00068	45.7758	PTGER4;HDAC4;CSF1R;ANXA1;IL10RB;ALOX15;C5AR1;ITGB2;IL18;THBS1;PIK3CG;TPST1;MAPK9;IRAK2;C3AR1;CCR7
Genesets: MGI Mammalian Phenotype 2023, defult parameters
Term	Genes/geneset size	P-value	Adjusted P-value	Old P-value	Old Adjusted P-value	Odds Ratio	Combined Score	Genes
increased susceptibility to bacterial infection MP:0002412	20/130	2.7215e-08	7.50591e-05	0	0	5.12505	89.2759	CD274;CR2;PRKCE;PON2;CD5L;C5AR1;ITGB2;IL18;CAPG;PLA2G7;LYST;PIK3CG;TIRAP;IL27RA;PLAC8;PDLIM2;CUX1;STK38;STAT4;CD36
no abnormal phenotype detected MP:0002169	70/1040	1.1913e-07	0.000164281	0	0	2.10336	33.534	RB1;SEMA5A;ITGB1;APP;SPI1;TES;BMPR2;NAB1;PROS1;LRRK2;RASGRF2;ITGB2;JADE3;BACH1;UBASH3B;SIN3A;PIM1;CCR6;JAK2;SOX5;PRKCG;APOBEC1;CHST7;GPX4;SHISA5;RFX3;TRNAU1AP;SCAMP1;FAM126A;ERN1;MINPP1;FRMD8;B4GALT6;ABCG2;CUL9;NOTCH2;PTGER4;CSF1R;RBM47;FURIN;NT5C2;SAMHD1;KALRN;TTN;RASGRP3;STK3;ABR;CD79A;SGPL1;EPB41L1;GRK4;FAM120C;PSAP;ZKSCAN3;JUP;PLEKHA2;TXNRD1;GSR;GPR55;FN1;BRAF;MCC;PIKFYVE;CLCN5;CDK6;CDAN1;RHE…
decreased body weight MP:0001262	62/907	3.92053e-07	0.000291814	0	0	2.12491	31.3463	ITGB1;RYR1;APP;HBS1L;B4GALT1;THRB;PHF20;ADK;SNX10;ELK4;ANXA6;ENPP1;CD36;PKNOX1;DBNL;PDE4D;ARRDC3;THOC1;LMO7;LIFR;ACSL3;RUNX3;RUNX2;CAMKMT;INPP4A;PTP4A3;POR;GPD2;COL4A5;GNE;MCPH1;CUL9;NOTCH2;HDAC4;CSF1R;KLC1;KALRN;LTBP1;ADD1;TTN;ARNTL;RASGRP3;DGUOK;SGPL1;PSAP;PPARGC1A;ARSB;MARK2;ABCA1;SLC14A1;MYO10;NEK7;IFT122;BRAF;PRG4;PTPN14;SNRNP40;PIKFYVE;CDK6;MAN2B1;RAD18;PICALM
anemia MP:0001577	21/167	4.23226e-07	0.000291814	0	0	4.0526	59.4734	RB1;CCDC134;ITGB1;SPI1;CFH;TMOD3;ALOX15;FN1;PRKAG1;RUNX2;ZFP36L2;SGPL1;MAN2A1;SLC25A19;HLX;SYMPK;PKNOX1;JAK2;JARID2;SSBP2;PICALM
increased sensitivity to induced morbidity/mortality MP:0009763	17/119	8.80725e-07	0.000485808	0	0	4.67758	65.2173	RB1;RYR1;ABCC4;PON3;CR2;MGMT;PROS1;C5AR1;FAH;PIK3CG;TIRAP;STK38;C3AR1;ENPP1;CD36;PPARGC1A;HMOX2
absent visceral yolk sac blood islands MP:0001721	5/8	2.694e-06	0.00123834	0	0	46.1546	591.91	LMO2;FN1;TFPI;F5;FGFR1
decreased IgG1 level MP:0008495	13/81	4.55836e-06	0.00147577	0	0	5.34171	65.6953	CD274;CR2;DBNL;IL5RA;TNFRSF13C;VAV2;ARNTL;RASGRP3;CD79A;TRAF5;C3AR1;TLR7;CD36
abnormal lysosome physiology MP:0003172	7/21	4.81517e-06	0.00147577	0	0	13.8813	169.959	GALNS;MANBA;TPP1;GNS;LYST;IGF2R;ARSB
decreased B cell number MP:0005017	20/179	5.08017e-06	0.00147577	0	0	3.53574	43.1013	CR2;SPI1;PRKDC;ITGB2;RRAS2;ACSL3;TNFRSF13C;RUNX2;VAV2;ARNTL;RASGRP3;DOCK10;CD79A;LYL1;SGPL1;SNRNP40;CUX1;ITGB7;CCR6;MICU1
lethality throughout fetal growth and development, incomplete penetrance MP:0011109	17/136	5.731e-06	0.00147577	0	0	4.00548	48.3446	ABCA1;CD274;PON3;IFT140;NEK7;TFPI;LTBP1;IGF2R;SKI;IFT88;POR;MAF;GGCX;GNB1;JARID2;SSBP3;FGFR1

### Sheet: DE genes only in HuR KO B1a
Pathway enrichment analysis with EnrichR - Xie Z, Bailey A, Kuleshov MV, Clarke DJB., Evangelista JE, Jenkins SL, Lachmann A, Wojciechowicz ML, Kropiwnicki E, Jagodnik KM, Jeon M, & Ma’ayan A. Gene set knowledge discovery with Enrichr. Current Protocols, 1, e90. 2021. doi: 10.1002/cpz1.90
Dataset - Differentially expressed genes (DESeq2, FDR<0.05) only in HuR KO B1a cells compared to control B1a cells (not found differentially expressed in HuR KO B2 cells)
Genesets: Reactome 2022, defult parameters
Term	Genes/geneset size	P-value	Adjusted P-value	Old P-value	Old Adjusted P-value	Odds Ratio	Combined Score	Genes
Immune System R-HSA-168256	181/1394	2.59332e-14	3.571e-11	0	0	1.9904	62.2662	IFITM3;GHDC;PROS1;WIPF3;UBE2L6;PVR;C4B;PYCARD;LGALS3;HERC4;AKT2;ANPEP;FTH1;AKT3;C3AR1;AKT1;TNFRSF8;IL12A;OSTF1;AP1S3;SKP2;IL13RA1;ZBP1;PDIA3;ARSA;LAG3;ATP6V1G2;PRKCE;FBXO17;CD180;MCEMP1;LMO7;LIFR;SCAMP1;TICAM1;KLHL41;KLHL42;KCTD7;SIGIRR;CHIT1;DOK3;RAB31;JAML;SLPI;RAB37;TRIM14;PRTN3;ALPK1;SQSTM1;CSF1R;PSMD14;CFH;PRKDC;MAPKAP1;TXK;ALOX15;C5AR1;FPR1;KLC1;GNS;RASGRP3;NCKIPSD;SOCS3;DSN1;IRAK2;UBC;CD30…
Innate Immune System R-HSA-168249	106/736	2.39547e-11	1.64928e-08	0	0	2.18837	53.5164	GHDC;PROS1;WIPF3;UBE2L6;C4B;PYCARD;LGALS3;ANPEP;FTH1;C3AR1;OSTF1;ZBP1;ARSA;ATP6V1G2;PRKCE;CD180;MCEMP1;SCAMP1;TICAM1;SIGIRR;CHIT1;DOK3;RAB31;SLPI;RAB37;PRTN3;ALPK1;PSMD14;CFH;PRKDC;TXK;C5AR1;FPR1;GNS;NCKIPSD;DSN1;IRAK2;UBC;CD300LB;NLRP3;ARSB;HMOX2;TXNDC5;VAT1;YES1;JUP;LY86;GGH;IGF2R;BST1;SELL;CYSTM1;MAN2B1;GSDME;PIGR;ITK;B4GALT1;CRISP3;ITGB2;TCIRG1;CASP9;GM2A;NKIRAS2;NAPRT;CTSH;CCR6;CD36;SNAP29;C…
Neutrophil Degranulation R-HSA-6798695	62/342	4.19786e-11	1.92682e-08	0	0	2.84209	67.9086	PIGR;GHDC;B4GALT1;CRISP3;ITGB2;TCIRG1;PYCARD;LGALS3;GM2A;ANPEP;FTH1;NAPRT;C3AR1;CTSH;CD36;OSTF1;SNAP29;CTSD;ARSA;MANBA;DBNL;PLAUR;MCEMP1;SCAMP1;CHIT1;RAB31;DOK3;SLPI;RAB37;NPC2;TMBIM1;PRTN3;LILRA6;CD63;GRN;PSMD14;FGL2;C5AR1;FPR1;GNS;DSN1;ALOX5;HMOX2;ARSB;CD55;TXNDC5;VAT1;JUP;GGH;TUBB4B;SVIP;IGF2R;GALNS;BST1;TSPAN14;PIKFYVE;LRG1;SELL;GLB1;QPCT;CYSTM1;MAN2B1
Hemostasis R-HSA-109582	63/392	4.57647e-09	1.57545e-06	0	0	2.45248	47.0933	DGKG;ITGB1;DGKE;ECM1;SERPINE2;PROS1;ITGB2;ATP2A3;ATP2A1;F11R;PIK3CG;DOCK10;THBD;SIN3A;AKT1;CD36;JAK2;ABCC4;PTGIR;SERPINB2;PRKCE;ANXA5;PLAUR;SERPINB8;TUBA4A;F5;KIF9;DOK2;F9;SLC7A7;JAML;LCK;LCP2;PRTN3;ITGA5;RAPGEF3;CD63;HDAC1;SDC3;ABHD6;SLC3A2;KLC1;TFPI;THBS1;AKAP1;GNG4;GPC1;KCNMB3;YES1;TGFB3;F12;PDE2A;FN1;GNG12;SELE;GNG13;EHD3;PIKFYVE;WEE1;SELL;MAFF;GNB4;MAFK
Diseases Of Metabolism R-HSA-5668914	30/153	8.04795e-07	0.00022164	0	0	3.08406	43.2776	NOTCH2;SPON1;B4GALT1;ACY1;TPMT;SDC3;GNS;THBS1;ACACA;ADAMTS14;CHSY1;ADAMTSL4;CYP11A1;GPC1;UBC;ARSB;PRNP;GFPT1;ALG2;DHDDS;GALNS;RPIA;DPM2;LMBRD1;SLPI;TCN2;GLB1;TBXAS1;ADA;GNE
Signal Transduction R-HSA-162582	177/1691	1.16651e-06	0.000265567	0	0	1.52446	20.8263	DGKG;DGKE;STEAP3;HDAC10;WIPF3;CCP110;WDR83;PRDM1;F11R;DOCK10;CYSLTR1;AKT2;AKT3;C3AR1;AKT1;PIP4K2B;ATP6V1G2;TPM4;STARD8;PRKCE;KNL1;PRKAB1;RUNX3;DHDDS;ALDH3A2;IFT88;CLIP1;COL4A5;PKP4;TRIB1;SQSTM1;ABCG1;EPHA2;NOTCH2;CALCRL;PSMD14;MAPKAP1;SH2D2A;SEL1L;C5AR1;FPR1;RHOBTB3;ARL2;ABHD6;KLC1;LTBP1;RASGRP3;NCKIPSD;SOCS3;ABR;DSN1;RDH11;UBC;NLRP3;SRGAP2;SKIL;DRD3;PAG1;HMOX2;SCAI;BCL9L;ABCA1;SRMS;YES1;PHC1;XCR…
Signaling By GPCR R-HSA-372790	49/323	1.35001e-06	0.000265567	0	0	2.27343	30.7263	DGKG;ITGB1;DGKE;RASGRF2;PIK3CG;CYSLTR1;AKT2;MCF2L;AKT3;C3AR1;CCR9;AKT1;CCR7;CCR6;PTGIR;ANXA1;GPR35;PRKCE;PLEKHG5;PDE4D;RHOC;WNT16;ARHGEF4;ITGA5;ARHGEF5;PTGER4;CAMK2B;RGS18;CALCRL;RGS14;C5AR1;FPR1;ABHD6;CXCR6;ABR;GNG4;GPR150;NLRP3;S1PR2;DRD3;CD55;P2RY10;XCR1;PDE2A;GNG12;GNG13;XK;LPAR5;GNB4
Complement Cascade R-HSA-166658	11/27	1.5706e-06	0.000270339	0	0	8.62532	115.269	C4B;C1QB;C1QA;CR2;PIKFYVE;CFH;PROS1;C5AR1;C3AR1;CD55;C1QC
Regulation Of Complement Cascade R-HSA-977606	10/23	2.3179e-06	0.000354638	0	0	9.64528	125.146	C1QB;C4B;C1QA;CR2;CFH;PROS1;C5AR1;C3AR1;CD55;C1QC
GPCR Downstream Signaling R-HSA-388396	45/295	3.10241e-06	0.000427202	0	0	2.2846	28.9764	DGKG;ITGB1;PTGER4;CAMK2B;RGS18;DGKE;CALCRL;RGS14;RASGRF2;C5AR1;FPR1;ABHD6;CXCR6;PIK3CG;ABR;CYSLTR1;GNG4;AKT2;GPR150;MCF2L;AKT3;C3AR1;CCR9;AKT1;NLRP3;CCR7;CCR6;S1PR2;DRD3;P2RY10;PTGIR;ANXA1;XCR1;PRKCE;PLEKHG5;PDE4D;PDE2A;GNG12;RHOC;GNG13;LPAR5;GNB4;ARHGEF4;ITGA5;ARHGEF5
Genesets: GO Biological Process 2023, defult parameters
Term	Genes/geneset size	P-value	Adjusted P-value	Old P-value	Old Adjusted P-value	Odds Ratio	Combined Score	Genes
Positive Regulation Of Intracellular Signal Transduction (GO:1902533)	52/357	2.24592e-06	0.00447113	0	0	2.16833	28.2022	RET;BCAR3;ITGB1;ECM1;RNF13;RTKN2;LITAF;PIK3CG;PYCARD;CCR7;PIM2;JAK2;TRIM62;SHISA5;TICAM1;RHOC;WNT16;JMJD8;TIRAP;GPRC5B;DOK2;DOK3;LCK;DDIT3;TRAF5;PELI1;TLR9;ROR2;ALPK1;TMEM106A;NOD2;CXXC5;WDR24;THBS1;TSPAN6;NLRP3;TCF7L2;WDR59;F10;RBPMS;TGFB3;PLK2;FN1;LAPTM5;BMP6;SELP;DAB2;PDCD4;SPRY2;TMEM9B;GSDME;FGFR1
Regulation Of Type II Interferon Production (GO:0032649)	16/57	2.47708e-06	0.00447113	0	0	4.90692	63.3406	PRNP;RIPK3;PDE4D;TXK;CRTAM;LAPTM5;PYCARD;DDIT3;TNFSF4;TLR9;CCR7;IL12A;SLAMF6;JAK2;IL12RB1;IL18R1
Protein Autophosphorylation (GO:0046777)	25/125	4.49193e-06	0.00531714	0	0	3.15363	38.8314	CAMK2B;CSF1R;TXK;LRRK2;EEF2K;PIM1;MAP3K20;AKT1;NEK2;PIM2;JAK2;EPHB4;MARK2;CDKL5;SRMS;RIPK3;DAPK1;PASK;ERN1;HCK;PIKFYVE;LCK;PEAK1;TNIK;FGFR1
Plasma Membrane Bounded Cell Projection Assembly (GO:0120031)	35/211	5.89156e-06	0.00531714	0	0	2.51609	30.2987	ITGB1;ARL6;AVIL;PTPRO;SNX10;CDC14B;NUDCD3;INPP5K;BBS7;SRGAP3;S1PR2;PCNT;IFT57;SNAP29;MKKS;IFT140;RAB3IP;SCLT1;RFX3;KIF24;IFT80;CPLANE1;IFT88;EHD3;EHD4;TMEM17;IFT43;RILPL1;ARHGEF4;IFT27;CEP162;FXYD5;TNIK;ALPK1;CEP89
Response To Molecule Of Bacterial Origin (GO:0002237)	14/49	8.34794e-06	0.00585987	0	0	5.0239	58.747	IL10;IRAK3;AHR;SELE;TIRAP;C4B;SELP;SLPI;EHHADH;PELI1;TLR9;IL12A;JAK2;TRIB1
Cilium Organization (GO:0044782)	30/172	9.7394e-06	0.00585987	0	0	2.66838	30.7914	CFAP61;ARL6;AVIL;CCP110;SNX10;CDC14B;NUDCD3;BBS7;PCNT;IFT57;SNAP29;MKKS;IFT140;RAB3IP;SCLT1;RFX3;KIF24;IFT80;CPLANE1;IFT88;EHD3;EHD4;TMEM17;IFT43;RILPL1;IFT27;CEP162;MNS1;ALPK1;CEP89
Positive Regulation Of Lymphocyte Activation (GO:0051251)	9/23	2.11378e-05	0.0104156	0	0	8.05426	86.6996	PYCARD;PRKDC;SH3KBP1;LCK;TNFSF4;TLR9;IL12A;NOD2;TICAM1
Enzyme-Linked Receptor Protein Signaling Pathway (GO:0007167)	16/67	2.36794e-05	0.0104156	0	0	3.94244	41.9906	RET;CSF1R;SRMS;YES1;NPR2;LIFR;HCK;DOK2;DOK3;LCK;LCP2;ROR2;JAK2;MET;EPHA2;FGFR1
Regulation Of Lipopolysaccharide-Mediated Signaling Pathway (GO:0031664)	7/14	2.65531e-05	0.0104156	0	0	12.5155	131.868	SIGIRR;CD180;LY86;CD36;TRIB1;SCIMP;CD55
Positive Regulation Of Kinase Activity (GO:0033674)	16/68	2.88521e-05	0.0104156	0	0	3.8664	40.4167	RET;CSF1R;MMD;LRRK2;PRKAG1;PRKAG2;ALS2;JTB;CCR7;LCP2;NBN;ROR2;MET;EPHB4;EPHA2;FGFR1
Genesets: MGI Mammalian Phenotype 2023, defult parameters
Term	Genes/geneset size	P-value	Adjusted P-value	Old P-value	Old Adjusted P-value	Odds Ratio	Combined Score	Genes
increased susceptibility to bacterial infection MP:0002412	32/130	1.08636e-09	3.68927e-06	0	0	4.14121	85.4765	C1QA;GRN;TPSB2;CD5L;C5AR1;ITGB2;PRF1;FPR1;CAPG;AHR;PLA2G7;LYST;PIK3CG;LGALS3;PDLIM2;CUX1;STAT4;CD36;IL10;CR2;PRKCE;NR1H2;TRPV2;PLAUR;TICAM1;SELE;TIRAP;SELP;SLPI;RASA4;LTA;FAS
abnormal spleen red pulp morphology MP:0002356	14/29	3.93504e-09	6.68169e-06	0	0	11.7363	227.137	ABCC4;STEAP3;TPI1;CDKN2A;ALOX15;ITGB2;AHR;TCIRG1;CDK6;NLRP3;CCR7;MAN2B1;JAK2;TRIB1
impaired neutrophil recruitment MP:0008719	14/34	4.95723e-08	5.61158e-05	0	0	8.79963	148.008	B4GALT1;PDE4D;C5AR1;ITGB2;TICAM1;SELE;PIK3CG;SELP;LGALS3;SELL;ALOX5;ALOX5AP;C3AR1;FLOT1
increased sensitivity to induced morbidity/mortality MP:0009763	27/119	1.32795e-07	0.000112743	0	0	3.7094	58.7363	PON3;PROS1;C5AR1;PRF1;PIK3CG;C4B;LGALS3;THBD;ADAM28;C3AR1;ENPP1;CD36;HMOX2;IL10;ABCC4;CR2;NR1H2;FAH;TIRAP;MLXIPL;F9;SLPI;LTA;FAS;DSG2;ITGB1BP2;MYZAP
impaired macrophage phagocytosis MP:0001798	13/32	1.81501e-07	0.000123276	0	0	8.59527	133.416	ABCA1;ANXA1;TRPV2;CAPG;TICAM1;LYST;LGALS3;SPIC;HCK;RASA4;LTA;CD36;MFGE8
no abnormal phenotype detected MP:0002169	122/1040	2.36885e-07	0.000134077	0	0	1.71995	26.239	SPI1;TES;PROS1;PRF1;JADE3;PRDM1;SPIC;UBASH3B;PIM1;AKT1;SLC25A40;SCN1B;SOX5;SHISA5;RFX3;SCAMP1;PRKAB1;ERN1;MINPP1;POLG2;FRMD8;PKP4;ALDH7A1;EPHA2;ABCG2;NOTCH2;CSF1R;AARS2;PLD1;GPR82;RASGRP3;ABR;ADAMTS14;SGPL1;EPB41L1;CYP11A1;GRK4;PSAP;ZKSCAN3;NLRP3;TRPM5;RAB11FIP5;PRNP;SRMS;YES1;XCR1;JUP;PMM1;DMPK;TGFB3;RAB3IP;FN1;BRAF;MCC;TMPRSS13;SELE;ESR1;EHD3;CDK6;MAFB;CDAN1;BAMBI;MAFF;IL7R;FGFR1;ITGB1;RET;LRRK…
decreased body weight MP:0001262	109/907	3.30077e-07	0.000143511	0	0	1.76249	26.3033	AHR;LIPA;ELK4;AKT2;AKT1;ENPP1;PIP4K2B;PKNOX1;SKP2;SLC12A7;ATP6V1G2;IGFBP4;THOC1;LIFR;LMO7;ACSL3;EML1;PRKAB1;RUNX3;RUNX2;CAMKMT;POR;TWSG1;GPD2;COL4A5;TRIB1;GNE;NOTCH2;CSF1R;PLGRKT;NPR2;RHOBTB3;KLC1;GPR82;ACACB;LTBP1;RASGRP3;DGUOK;SGPL1;PSAP;NLRP3;ARSB;MARK2;ABCA1;SLC14A1;SURF1;NEK7;TRPV2;PRG4;BRAF;ESR1;BMP6;CDK6;MAFB;BAMBI;DLG4;MAN2B1;TGFBI;RAD18;PICALM;ITGB1;RET;HBS1L;ABCD3;B4GALT1;THRB;PHF20;SNX…
abnormal lipid level MP:0001547	18/62	3.38072e-07	0.000143511	0	0	5.15065	76.7447	EDARADD;IL10;SCARB1;PON3;LRRK2;EPHX2;NR1H2;LIPA;PRKAB1;ARNTL;HELZ2;PIKFYVE;NPC2;CYP11A1;PSAP;CD36;DHCR7;ABCG1
decreased inflammatory response MP:0001876	16/55	1.46674e-06	0.000553449	0	0	5.15916	69.3003	CERS6;RIPK3;CEBPD;MLKL;ITGB2;NEK7;PIK3CG;IL17RB;PTGS1;PYCARD;ALOX5;ALOX5AP;TBXAS1;TLR9;PLIN2;CCR6
decreased hemoglobin content MP:0002874	26/129	2.50542e-06	0.000766468	0	0	3.18607	41.0909	STEAP3;B4GALT1;THRB;CFH;GBA;PRKAG1;TEX261;ZFP36L2;DOCK10;SLC9A3R2;PRDX2;SGPL1;GMDS;PACSIN2;CGNL1;IL10;RBM38;TPI1;IL10RB;PRKAB1;SPTB;ALDH3A2;SNRNP40;COL4A5;ARHGEF4;PICALM
