## Supplementary Table 4 for "Post-transcriptional control of homeostatic B-cell signalling by HuR is required for innate B cell maintenance and function"

### Sheet: Sheet1
Suppl. Table 4. List of antibodies
Antibody	Fluorochrome	Antibody clone	Company	Reference
(PtC) Liposome	Biotin		Creative Biolabs	CLBD026LY
Zombie NIR™ Fixable Viability Kit	APC-Cy7		BioLegend	423106
B220	FITC	RA3-6B2	BioLegend	103205
B220	Pacific Blue	RA3-6B2	BioLegend	103230
B220	BV711	RA3-6B2	BD Biosciences	563892
B220	PerCP/Cyanine5.5	RA3-6B2	BioLegend	103235
B220	PE	RA3-6B2	BioLegend	103207
B220	Biotin	RA3-6B2	BioLegend	103203
B220	BV510	RA3-6B2	BioLegend	103247
B220	APC	RA3-6B2	BioLegend	103212
BAFFR	FITC	7H22-E16	Thermo Fisher Scientific	11-5943-82
BAFFR	BV711	7H22-E16	BD Biosciences	742869
BAFFR	BV421	7H22-E16	BD Biosciences	742865
BrdU	AF647	MoBU-1	Thermo Fisher Scientific	B35133
CD11b	PerCP/Cyanine5.5	M1/70	BioLegend	101227
CD11b	PE	M1/70	BioLegend	101207
CD19	BV421	1D3	BD Biosciences	562701
CD19	BV785	6D5	BioLegend	115543
CD19	PE	6D5	BioLegend	115507
CD19	BV510	1D3	BD Biosciences	562956
CD19	APC	1D3	BioLegend	152409
CD21	Biotin	7E9	BioLegend	123405
CD23	BV605	B3B4	BD Biosciences	747727
CD43	Biotin	S7	BD Biosciences	553269
CD43	PE/Dazzle	S11	BioLegend	143217
CD45.1	FITC	A20	BioLegend	110705
CD45.1	PE	A20	BioLegend	110707
CD45.2	PerCP/Cyanine5.5	104	BioLegend	109827
CD45.2	BV421	104	BioLegend	109831
CD5	BV510	53-7.3	BioLegend	100627
CD5	APC	53-7.3	BD Biosciences	550035
CD5	PerCP/Cyanine5.5	53-7.3	Thermo Fisher Scientific	45-0051-82
CD93	APC	AA4.1	BioLegend	136509
CD93	PerCP/Cyanine5.5	AA4.1	BioLegend	136511
DAPI			BioLegend	422801
HuR	Unconjugated	3A2	Santa Cruz Biotechnology	sc-5261
HuR	PE	3A2	Santa Cruz Biotechnology	sc-5261 PE
HuR	AF647	3A2	Santa Cruz Biotechnology	sc-5261 AF647
IgM	AF488	RMM-1	BioLegend	406521
IgM	PerCPCy5.5	RMM-1	BioLegend	406512
IgM	Biotin	RMM-1	BioLegend	406503
IgMu	BV421		Jackson Immunoresearch	115-475-020
ki67	PE-Cy7	SolA15	Thermo Fisher Scientific	25-5698-82
ki67	eFluor660	SolA15	Thermo Fisher Scientific	50-5698-80
pAKT-AF647	AF647	A21001C	BioLegend	606555
pAKT-AF647	AF647	M89-61	BD Biosciences	560343
PC(2)-BSA	Fluorescein		Biosearch Technologies	PC-1011F-1
pPLCγ2-PE	PE	QA20A56	BioLegend	380903
pSYK-PE	PE	1503310	BioLegend	BioLegend - 683703
TACI	APC	ebio8F10-3	Thermo Fisher Scientific
TACI	PE	ebio8F10-3	Thermo Fisher Scientific	12-5942-81
CaspACE™ FITC-VAD-FMK In Situ Marker	FITC		Promega	G7462
Streptavidin	PE		BioLegend	405203
Streptavidin	PE-Cy7		BioLegend	405206
Fc Receptor Blocking Antibody		Clone 2.4G2	BD Biosciences	553142
Purified Rat Anti-Mouse IgM		Clone II/41	BD Biosciences	553435
Goat Anti-Mouse IgM	Biotin		Southern Biotech	1020-08
Mouse IgM-UNLB		Clone 11E10	Southern Biotech	0101-01
Purified Rat Anti-Mouse IgA		Clone C10-1	BD Biosciences	556960
Goat Anti-Mouse IgA	Biotin		Southern Biotech	1040-08
Mouse IgA-UNLB		Clone S107	Southern Biotech	0106-01
Streptavidin-HRP			Southern Biotech	7105-05
